# Combining transcriptomic and fitness data reveals additive and mostly adaptive plastic responses of gene expression to multiple stress in *Tribolium castaneum*

**DOI:** 10.1101/442145

**Authors:** Eva L. Koch, Frédéric Guillaume

## Abstract

Gene expression is known to be highly responsive to the environment and to vary between species or populations under divergent selection. Yet, its contribution to the process of adaption is still controversial despite growing evidence that differences in gene regulation contribute to adaptive divergence. While most studies so far investigated evolved plasticity in already diverged populations, phenotypic selection acting on gene expression at the onset of adaptation to an environmental change has not been characterized. Here, we combined fitness and whole-transcriptome data in a large-scale experiment with *Tribolium castaneum* to investigate gene expression and fitness responses to drought, heat and their combination. Fitness was reduced by both stressors and their combined effects were nearly additive. Accordingly, expression data showed that both stressors were acting independently and did not interfere physiologically. With expression and fitness within the same individuals, we estimated selection on single gene expression levels. We found that variation in fitness can be attributed to gene expression variation. Selection intensities on expression levels differed between conditions and were opposite between control and stress conditions, showing evidence of evolutionary trade-offs. Plastic expression changes were mostly adaptive when affected by heat stress, and partially non-adaptive when affected by drought.
