## Supplementary material for "Combining transcriptomic and fitness data reveals additive and mostly adaptive plastic responses of gene expression to multiple stress in *Tribolium castaneum*"

### Sheet: S3
S3A: Immune related genes						S3B: Changes in expression levels of genes involved in reproduction. Total RNA was isolated from the whole body of female beetles in control, hot and hot-dry conditions and used for RNA-seq. Differential expression analysis was conducted using the R package edgeR (Robinson et al. 2010). Shown are logfold changes in expression levels relative to control conditions (FC) and p-values adjusted for mu…												S3C: all reproduction related genes tested
TC007737	GLEAN_07737	attacin1				GeneID	Annotation	Hot			Hot-Dry			effects on reproduction	Reference			geneID	annotation	process
TC007738	GLEAN_07738	attacin2						significant	FC	FDR	significant	FC	FDR					TC000385	Hemipterous	Putative ovarian specific genes
TC007739	GLEAN_07739	attacin3				Juvenile Hormon metabolism												TC000543	HR4	20E biosynthesis and action
TC006250	GLEAN_06250	defensin1				TC008471	JHAMT	x	0.7411	0.0043	x	0.771	0.0102	expression of Vg gene	Parthasarathy, Sun, et al. 2010			TC001062	Foxo	IIS-TOR pathways.
TC010517	GLEAN_10517	defensin2				TC003908	Met		0.8908	0.1889	x	0.8396	0.026	expression of Vg gene	Parthasarathy, Sun, et al. 2010			TC001074	S6K2	IIS-TOR pathways.
TC012469	GLEAN_12469	defensin3				TC013193	JHE	x	0.9106	0.0113		0.9726	0.4844	ovary specific expression	Parthasarathy, Sheng, et al. 2010			TC001722	SVP	nuclear receptor
TC000517	GLEAN_00517	Thaumatin_TC000517				Vitellogenin related												TC001916	Phantom	20E biosynthesis and action
TC011564	GLEAN_11564	Thaumatin_TC011564				TC004042	VgR-1	x	-0.334658	4.48878e-06	x	-0.348281	2.13088e-06	vitellogenin receptor				TC002550	FTZ-F1	20E biosynthesis and action
TC000515	GLEAN_00515	Thaumatin_TC000515				TC008595	VgR	x	-0.338396	1.28276e-06	x	-0.331236	2.23382e-06	vitellogenin receptor				TC002959	Tsc	IIS-TOR pathways.
TC000516	GLEAN_00516	Thaumatin_TC000516				TC008596	VgR-2	x	-0.334056	9.0683e-09	x	-0.267156	5.37506e-06	vitellogenin receptor				TC002992	JHEH	JH
TC000518	GLEAN_00518	thaumatin-like protein 1				TC010839	Vg2	x	-0.407847	0.0439431	x	-0.814903	1.66657e-05	vitellogenin				TC003416	Unknown	Putative ovarian specific genes
TC010349	GLEAN_10349	lysozyme1				TC013602	Vg1		-0.300658	0.147083	x	-0.657826	0.000386506	vitellogenin				TC003437	JHEH	JH
TC010350	GLEAN_10350	lysozyme2				20-hydroxyecdysone (20E) biosynthesis and action												TC003908	Met	JH
TC010351	GLEAN_10351	lysozyme3				TC001916	Phantom	x	0.8116	0.0016	x	0.8454	0.0131	ecdysteroid biosynthesis, egg production	Parthasarathy, Sheng, et al. 2010			TC003935	E78	20E biosynthesis and action
TC010352	GLEAN_10352	lysozyme4				TC002550	FTZ-F1	x	0.879	0.0409	x	0.7738	0	egg production	Xu et al. 2010			TC004042	VgR-1	Vitellogenin related
TC005093	GLEAN_05093	coleoptericin1				TC001722	SVP		0.9485	0.6025	x	0.8292	0.0068	egg production	Xu et al. 2010			TC004159	Spookier	20E biosynthesis and action
TC030482	GLEAN_30482	cecropin2				TC011231	Shade	x	0.8834	0.0241	x	0.8431	0.0008	egg production, ovarian growth and primary oocyte maturation	Parthasarathy, Sheng, et al. 2010			TC004598	HR78	20E biosynthesis and action
TC000500	GLEAN_00500	cecropin3				TC014691	Disembodied	x	0.8107	0	x	0.8185	0	ovary specific expression	Parthasarathy, Sheng, et al. 2010			TC004803	Unknown	Putative ovarian specific genes
TC011324	GLEAN_11324	WAP				TC012112	EcR		0.9053	0.221	x	0.825	0.0042	Vg synthesis, maturation of the primary oocytes	Parthasarathy, Sheng, et al. 2010			TC005314	Pten	IIS-TOR pathways.
						TC003935	E78	x	1.1487	0.0493	x	1.1647	0.0229	embryogenesis	Parthasarathy, Sheng, et al. 2010, Xu et al. 2010			TC005546	TOR	IIS-TOR pathways.
						TC013146	HR38	x	1.3955	0.0313		1.3132	0.0747	embryogenesis	Parthasarathy, Sun, et al. 2010, Xu et al. 2010			TC007589	Unknown	Putative ovarian specific genes
						involved in the IIS- TOR pathways												TC007749	Akt	IIS-TOR pathways.
						TC007749	Akt	x	0.916	0.0006	x	0.911	0.0002	maturation of the primary oocyte and the oocyte growth	Parthasarathy and Palli 2011			TC008425	VgR2	Vitellogenin related
						TC009906	TOR		0.94	0.3497	x	0.858	0.0062	maturation of the primary oocyte, oocyte growth	Parthasarathy and Palli 2011			TC008469	JHAMT	JH
						TC005546	TOR	x	0.8605	0	x	0.8609	0	maturation of the primary oocyte, oocyte growth				TC008471	JHAMT	JH
						TC010405	GATA-1	x	0.8884	0.0108	x	0.788	0	maturation of the primary oocyte, oocyte growth	Parthasarathy and Palli 2011			TC008595	VgR	Vitellogenin related
						TC011817	S6K1	x	1.0997	0.0728	x	1.1363	0.0094		Parthasarathy and Palli 2011			TC008596	VgR-2	Vitellogenin related
						putative ovarian specific genes												TC008711	Piwi	Putative ovarian specific genes
						TC016112	Mago nashi	x	0.8521	0.0108	x	0.8459	0.0055	Ovarian differentiation, ovarian axis determination, ovary development, ovary construction	Parthasarathy, Sheng, et al. 2010			TC009471	Unknown	Putative ovarian specific genes
						TC011262	RNA-binding protein	x	0.8637	0.0002	x	0.8743	0.0004	Cell differentiation				TC009906	TOR	IIS-TOR pathways.
						TC008711	Piwi	x	0.9461	0.0442	x	0.9023	0.0001	Ovarian follicle cell development				TC010103	Vasa	Putative ovarian specific genes
						TC003416	Unknown	x	0.8646	0.0043	x	0.8196	0	Ovarian follicle cell development				TC010405	GATA-1	IIS-TOR pathways.
						TC010546	Unknown	x	0.8864	0.0003	x	0.8744	0	Ovarian differentiation, ovarian axis determination, ovary development, ovary construction				TC010546	Unknown	Putative ovarian specific genes
						TC014516	Spindle E	x	0.8958	0.0003	x	0.8785	0	Oocyte maturation, ovarian follicle cell development				TC010784	InR	IIS-TOR pathways.
						TC010103	Vasa	x	0.8797	0.0079	x	0.8651	0.0016	Oocyte fate determination, germarium derived oocyte differentiation,germarium derived oocyte differentiation				TC010839	Vg2	Vitellogenin related
						TC014986	HR39		0.954	0.2952	x	0.9093	0.0136	embryogenesis	Xu et al. 2010			TC011200	Unknown	Putative ovarian specific genes
						References												TC011220	Unknown	Putative ovarian specific genes
						Parthasarathy R, Palli SR. 2011. Molecular analysis of nutritional and hormonal regulation of female reproduction in the red flour beetle, Tribolium castaneum. Insect Biochem Mol Biol 41(5):294–305.												TC011231	Shade	20E biosynthesis and action
						Parthasarathy R, Sheng Z, Sun Z, Palli SR. 2010. Ecdysteroid regulation of ovarian growth and oocyte maturation in the red flour beetle, Tribolium castaneum. Insect Biochem Mol Biol 40(6):429–439.												TC011262	RNA-binding protein	Putative ovarian specific genes
						Parthasarathy R, Sun Z, Bai H, Palli SR. 2010. Juvenile hormone regulation of vitellogenin synthesis in the red flour beetle, Tribolium castaneum. Insect Biochem Mol Biol 40(5):405–414.												TC011817	S6K1	IIS-TOR pathways.
						Xu J, Tan A, Palli SR. 2010. The function of nuclear receptors in regulation of female reproduction and embryogenesis in the red flour beetle, Tribolium castaneum. J Insect Physiol 56(10):1471–1480.												TC011996	PI3K	IIS-TOR pathways.
																		TC012112	EcR	20E biosynthesis and action
																		TC012440	E75	nuclear receptor
																		TC012990	Kr-h1B	JH
																		TC013146	HR38	20E biosynthesis and action
																		TC013193	JHE	JH
																		TC013602	Vg1	Vitellogenin related
																		TC014027	USP	20E biosynthesis and action
																		TC014205	RHEB1	IIS-TOR pathways.
																		TC014274	Shadow	20E biosynthesis and action
																		TC014516	Spindle E	Putative ovarian specific genes
																		TC014613	RHEB2	IIS-TOR pathways.
																		TC014691	Disembodied	20E biosynthesis and action
																		TC014860	Unknown	Putative ovarian specific genes
																		TC014986	HR39	20E biosynthesis and action/embryogenesis
																		TC015030	Spookier-related	20E biosynthesis and action
																		TC016112	Mago nashi	Putative ovarian specific genes
